# Evaluating Evo 2 for plant variant effect prediction

**DOI:** 10.64898/2026.03.24.714098

**Authors:** Yoshinobu Kato, Seiji Takayama, Sota Fujii

## Abstract

The genomic foundation model Evo 2 enables zero-shot variant effect prediction. Here, we evaluate its performance using *Arabidopsis thaliana* reproductive barrier genes with experimentally confirmed gain- and loss-of-function variants, and show that Evo 2 distinguishes functionally impactful variants. Together with a sign-reversal amplitude metric that recovers a variant missed by standard scoring, these results highlight the potential of Evo 2 for causal variant prioritization in plant GWAS and QTL mapping.
