## Supplementary Table 1 for "Evaluating Evo 2 for plant variant effect prediction"

### Sheet: 11_SPRI1_variant_effect_scores_
Supplementary Table 1. Source data for the variant-level Evo 2 scoring plots in Fig. 1.
Chromosome	Position	Mutation	GFF_Annotation	WT_Score_forward	Mutant_Score_forward	WT_Score_reverse	Mutant_Score_reverse	Delta_Score_forward	Delta_Score_reverse	Avg_Delta	Avg_AbsDelta	AA_Change	Effect Type
Chr4	7705761	T>G	three_prime_UTR(AT4G13266.1)	-1.12442	-1.12481	-1.15847	-1.159	-0.000391364	-0.000538588	-0.000464976			3_prime_UTR_variant
Chr4	7705768	G>A	three_prime_UTR(AT4G13266.1)	-1.12655	-1.12567	-1.1588	-1.1588	0.000882745	-3.21865e-06	0.000439763	0.000442982		3_prime_UTR_variant
Chr4	7705786	G>A	three_prime_UTR(AT4G13266.1)	-1.12643	-1.12606	-1.15949	-1.15898	0.000369549	0.000511885	0.000440717			3_prime_UTR_variant
Chr4	7705788	T>A	three_prime_UTR(AT4G13266.1)	-1.12663	-1.12663	-1.15986	-1.15996	1.66893e-06	-0.000103831	-5.10812e-05	5.27501e-05		3_prime_UTR_variant
Chr4	7705790	G>A	three_prime_UTR(AT4G13266.1)	-1.12746	-1.12684	-1.15999	-1.15977	0.000615001	0.000221014	0.000418007			Not_in_list
Chr4	7705790	G>GTTTCTAC	three_prime_UTR(AT4G13266.1)	-1.12746	-1.12688	-1.15999	-1.15977	0.000583291	0.000220656	0.000401974			3_prime_UTR_variant
Chr4	7705795	T>C	three_prime_UTR(AT4G13266.1)	-1.12747	-1.1274	-1.16006	-1.16035	7.09295e-05	-0.00029254	-0.000110805	0.000181735		3_prime_UTR_variant
Chr4	7705799	A>T	three_prime_UTR(AT4G13266.1)	-1.1274	-1.1276	-1.16025	-1.16051	-0.000201583	-0.000267982	-0.000234783			3_prime_UTR_variant
Chr4	7705804	ATATT>A	three_prime_UTR(AT4G13266.1)	-1.12928	-1.12865	-1.16185	-1.16225	0.000637174	-0.000395536	0.000120819	0.000516355		3_prime_UTR_variant
Chr4	7705806	A>C	three_prime_UTR(AT4G13266.1)	-1.12928	-1.12933	-1.16185	-1.16253	-4.60148e-05	-0.00067544	-0.000360727			3_prime_UTR_variant
Chr4	7705810	T>C	three_prime_UTR(AT4G13266.1)	-1.13172	-1.13167	-1.16217	-1.16285	5.14984e-05	-0.000677466	-0.000312984	0.000364482		3_prime_UTR_variant
Chr4	7705810	T>G	three_prime_UTR(AT4G13266.1)	-1.13172	-1.13247	-1.16217	-1.16293	-0.000753284	-0.000758171	-0.000755727			3_prime_UTR_variant
Chr4	7705822	G>A	three_prime_UTR(AT4G13266.1)	-1.13407	-1.13383	-1.16325	-1.16293	0.000241399	0.0003227	0.000282049			3_prime_UTR_variant
Chr4	7705823	G>A	three_prime_UTR(AT4G13266.1)	-1.13439	-1.13357	-1.16338	-1.16347	0.00081563	-8.29697e-05	0.00036633	0.0004493		3_prime_UTR_variant
Chr4	7705837	G>A	three_prime_UTR(AT4G13266.1)	-1.13482	-1.13471	-1.16459	-1.16446	0.000107646	0.000130296	0.000118971			3_prime_UTR_variant
Chr4	7705842	A>C	three_prime_UTR(AT4G13266.1)	-1.13609	-1.13728	-1.16504	-1.16604	-0.00119352	-0.00100172	-0.00109762			3_prime_UTR_variant
Chr4	7705861	C>T	three_prime_UTR(AT4G13266.1)	-1.1364	-1.13744	-1.1665	-1.16659	-0.00103784	-9.23872e-05	-0.000565112			3_prime_UTR_variant
Chr4	7705865	T>A	three_prime_UTR(AT4G13266.1)	-1.13816	-1.13711	-1.16711	-1.16685	0.00105071	0.000255585	0.000653148			3_prime_UTR_variant
Chr4	7705875	G>A	three_prime_UTR(AT4G13266.1)	-1.13959	-1.13927	-1.16698	-1.16776	0.000314474	-0.000777483	-0.000231504	0.000545979		3_prime_UTR_variant
Chr4	7705879	A>C	three_prime_UTR(AT4G13266.1)	-1.1388	-1.13955	-1.16712	-1.1675	-0.000753641	-0.000373363	-0.000563502			3_prime_UTR_variant
Chr4	7705888	T>G	three_prime_UTR(AT4G13266.1)	-1.14075	-1.1404	-1.16824	-1.16864	0.00035584	-0.000401497	-2.28286e-05	0.000378668		3_prime_UTR_variant
Chr4	7705893	CATACA>C	three_prime_UTR(AT4G13266.1)	-1.14062	-1.14133	-1.16833	-1.16881	-0.000710845	-0.000480294	-0.00059557			3_prime_UTR_variant
Chr4	7705896	A>G	three_prime_UTR(AT4G13266.1)	-1.14193	-1.14358	-1.16927	-1.1688	-0.0016489	0.000470638	-0.000589132	0.00105977		3_prime_UTR_variant
Chr4	7705902	G>T	three_prime_UTR(AT4G13266.1)	-1.14259	-1.14293	-1.16909	-1.16948	-0.000347137	-0.000392437	-0.000369787			3_prime_UTR_variant
Chr4	7705921	C>T	three_prime_UTR(AT4G13266.1)	-1.14953	-1.14964	-1.17033	-1.17034	-0.000109673	-1.19209e-05	-6.07967e-05			3_prime_UTR_variant
Chr4	7705941	C>T	three_prime_UTR(AT4G13266.1)	-1.14674	-1.14614	-1.17242	-1.17229	0.000604272	0.000126243	0.000365257			3_prime_UTR_variant
Chr4	7705948	T>C	three_prime_UTR(AT4G13266.1)	-1.14698	-1.14675	-1.17361	-1.17337	0.000237703	0.000242472	0.000240088			3_prime_UTR_variant
Chr4	7705963	T>C	three_prime_UTR(AT4G13266.1)	-1.14921	-1.14848	-1.17346	-1.17377	0.000732183	-0.000308394	0.000211895	0.000520289		3_prime_UTR_variant
Chr4	7705968	C>T	three_prime_UTR(AT4G13266.1)	-1.14823	-1.1489	-1.17438	-1.174	-0.00067234	0.000384212	-0.000144064	0.000528276		3_prime_UTR_variant
Chr4	7705993	TG>T	three_prime_UTR(AT4G13266.1)	-1.14798	-1.14695	-1.17553	-1.1755	0.00103629	3.14713e-05	0.000533879			3_prime_UTR_variant
Chr4	7705996	GTC>G	three_prime_UTR(AT4G13266.1)	-1.14722	-1.14766	-1.17643	-1.17652	-0.000439525	-8.73804e-05	-0.000263453			3_prime_UTR_variant
Chr4	7706002	C>T	three_prime_UTR(AT4G13266.1)	-1.14701	-1.1456	-1.17689	-1.17735	0.00140977	-0.000454187	0.000477791	0.000931978		3_prime_UTR_variant
Chr4	7706008	GT>G	three_prime_UTR(AT4G13266.1)	-1.14762	-1.14634	-1.1768	-1.17793	0.00127995	-0.00113058	7.46846e-05	0.00120527		frameshift_variant+stop_lost
Chr4	7706015	G>A	CDS(AT4G13266.1)	-1.14741	-1.14713	-1.17753	-1.17738	0.000275135	0.000154734	0.000214934			synonymous_variant
Chr4	7706016	A>G	CDS(AT4G13266.1)	-1.14747	-1.14761	-1.17807	-1.17713	-0.00013876	0.000943065	0.000402153	0.000540912	AT4G13266.1:p.V220A	missense_variant
Chr4	7706021	T>G	CDS(AT4G13266.1)	-1.14688	-1.1476	-1.17793	-1.1781	-0.000715733	-0.000168204	-0.000441968			synonymous_variant
Chr4	7706023	G>A	CDS(AT4G13266.1)	-1.14733	-1.14603	-1.17831	-1.1784	0.00129807	-8.9407e-05	0.000604332	0.000693738	AT4G13266.1:p.P218S	missense_variant
Chr4	7706025	A>T	CDS(AT4G13266.1)	-1.14752	-1.14595	-1.17826	-1.17809	0.0015707	0.000165582	0.000868142		AT4G13266.1:p.L217Q	missense_variant
Chr4	7706026	G>A	CDS(AT4G13266.1)	-1.14819	-1.14719	-1.17828	-1.17866	0.00100064	-0.00037694	0.000311851	0.000688791		synonymous_variant
Chr4	7706029	C>A	CDS(AT4G13266.1)	-1.14829	-1.14856	-1.17804	-1.17905	-0.000271797	-0.00100636	-0.000639081		AT4G13266.1:p.A216S	missense_variant
Chr4	7706030	C>T	CDS(AT4G13266.1)	-1.14802	-1.14768	-1.17852	-1.17892	0.000336647	-0.000392437	-2.7895e-05	0.000364542		synonymous_variant
Chr4	7706036	C>T	CDS(AT4G13266.1)	-1.14812	-1.14788	-1.17887	-1.17899	0.00024128	-0.000117302	6.19888e-05	0.000179291		synonymous_variant
Chr4	7706063	A>C	CDS(AT4G13266.1)	-1.14775	-1.14922	-1.17915	-1.17906	-0.00146425	8.63075e-05	-0.00068897	0.000775278		synonymous_variant
Chr4	7706072	A>G	CDS(AT4G13266.1)	-1.14723	-1.14723	-1.17963	-1.18023	4.76837e-07	-0.000603318	-0.000301421	0.000301898		synonymous_variant
Chr4	7706074	C>T	CDS(AT4G13266.1)	-1.14756	-1.14705	-1.17985	-1.18006	0.000510693	-0.000207543	0.000151575	0.000359118	AT4G13266.1:p.G201S	missense_variant
Chr4	7706102	T>G	CDS(AT4G13266.1)	-1.15161	-1.15106	-1.18177	-1.18183	0.000555515	-5.87702e-05	0.000248373	0.000307143	AT4G13266.1:p.L191F	missense_variant
Chr4	7706108	C>T	CDS(AT4G13266.1)	-1.15154	-1.15316	-1.18174	-1.18201	-0.00162613	-0.000270724	-0.000948429			synonymous_variant
Chr4	7706117	T>C	CDS(AT4G13266.1)	-1.15208	-1.15172	-1.1833	-1.18368	0.000356555	-0.000376225	-9.83477e-06	0.00036639		synonymous_variant
Chr4	7706136	A>T	CDS(AT4G13266.1)	-1.15314	-1.16167	-1.18301	-1.18637	-0.00853121	-0.00336361	-0.00594741		AT4G13266.1:p.V180D	missense_variant
Chr4	7706137	C>A	CDS(AT4G13266.1)	-1.1528	-1.15536	-1.18343	-1.18455	-0.00255418	-0.00111723	-0.0018357		AT4G13266.1:p.V180F	missense_variant
Chr4	7706137	C>T	CDS(AT4G13266.1)	-1.1528	-1.15303	-1.18343	-1.18311	-0.000226378	0.000316143	4.48823e-05	0.000271261	AT4G13266.1:p.V180I	missense_variant
Chr4	7706145	A>T	CDS(AT4G13266.1)	-1.15445	-1.16313	-1.18428	-1.18962	-0.00867879	-0.00534189	-0.00701034		AT4G13266.1:p.L177stop	stop_gained
Chr4	7706147	A>T	CDS(AT4G13266.1)	-1.15454	-1.15421	-1.18449	-1.1851	0.000332832	-0.000605345	-0.000136256	0.000469089		synonymous_variant
Chr4	7706163	T>G	CDS(AT4G13266.1)	-1.16221	-1.16349	-1.18507	-1.18644	-0.00127542	-0.00136828	-0.00132185		AT4G13266.1:p.Y171S	missense_variant
Chr4	7706166	A>T	CDS(AT4G13266.1)	-1.16283	-1.16544	-1.18545	-1.18733	-0.00261724	-0.00188339	-0.00225031		AT4G13266.1:p.I170N	missense_variant
Chr4	7706172	A>G	CDS(AT4G13266.1)	-1.16274	-1.16524	-1.18632	-1.18744	-0.00250638	-0.00112212	-0.00181425		AT4G13266.1:p.L168P	missense_variant
Chr4	7706186	GA>G	CDS(AT4G13266.1)	-1.16344	-1.17094	-1.18643	-1.19261	-0.00749934	-0.00617921	-0.00683928			frameshift_variant
Chr4	7706190	T>C	CDS(AT4G13266.1)	-1.1635	-1.1647	-1.18651	-1.18718	-0.00120056	-0.000675321	-0.000937939		AT4G13266.1:p.D162G	missense_variant
Chr4	7706192	A>T	CDS(AT4G13266.1)	-1.16403	-1.16426	-1.18687	-1.18726	-0.000231862	-0.000398159	-0.000315011		AT4G13266.1:p.D161E	missense_variant
Chr4	7706206	C>T	CDS(AT4G13266.1)	-1.16213	-1.16221	-1.18719	-1.18793	-8.89301e-05	-0.000742435	-0.000415683		AT4G13266.1:p.V157I	missense_variant
Chr4	7706211	C>G	CDS(AT4G13266.1)	-1.16202	-1.16166	-1.18731	-1.18603	0.000355959	0.00127971	0.000817835		AT4G13266.1:p.G155A	missense_variant
Chr4	7706215	C>G	CDS(AT4G13266.1)	-1.16197	-1.16876	-1.18821	-1.18956	-0.00679028	-0.00135028	-0.00407028		AT4G13266.1:p.A154P	missense_variant
Chr4	7706217	G>A	CDS(AT4G13266.1)	-1.16206	-1.16384	-1.18848	-1.18875	-0.00177443	-0.000270367	-0.0010224		AT4G13266.1:p.A153V	missense_variant
Chr4	7706241	C>T	CDS(AT4G13266.1)	-1.16238	-1.1662	-1.18931	-1.19148	-0.00382006	-0.00216842	-0.00299424		AT4G13266.1:p.C145Y	missense_variant
Chr4	7706253	A>C	CDS(AT4G13266.1)	-1.16171	-1.16382	-1.1898	-1.19085	-0.0021112	-0.00104237	-0.00157678		AT4G13266.1:p.V141G	missense_variant
Chr4	7706261	A>T	CDS(AT4G13266.1)	-1.16135	-1.16184	-1.19082	-1.19106	-0.000496507	-0.000236511	-0.000366509		AT4G13266.1:p.F138L	missense_variant
Chr4	7706266	T>C	CDS(AT4G13266.1)	-1.16105	-1.16145	-1.19049	-1.18993	-0.000401616	0.000557661	7.80225e-05	0.000479639	AT4G13266.1:p.M137V	missense_variant
Chr4	7706271	A>G	CDS(AT4G13266.1)	-1.16063	-1.1624	-1.19013	-1.19091	-0.00176847	-0.000780821	-0.00127465		AT4G13266.1:p.M135T	missense_variant
Chr4	7706274	A>G	CDS(AT4G13266.1)	-1.16106	-1.16204	-1.19016	-1.19137	-0.000984311	-0.00120878	-0.00109655		AT4G13266.1:p.I134T	missense_variant
Chr4	7706277	G>C	CDS(AT4G13266.1)	-1.16116	-1.16356	-1.19025	-1.19156	-0.00240767	-0.00131357	-0.00186062		AT4G13266.1:p.T133R	missense_variant
Chr4	7706289	C>A	CDS(AT4G13266.1)	-1.16035	-1.16297	-1.19146	-1.19232	-0.00261796	-0.000864267	-0.00174111		AT4G13266.1:p.R129L	missense_variant
Chr4	7706299	A>G	intron(AT4G13266.1)	-1.16119	-1.16141	-1.19165	-1.19174	-0.000222206	-8.74996e-05	-0.000154853			intron_variant
Chr4	7706301	A>T	intron(AT4G13266.1)	-1.16166	-1.16202	-1.19195	-1.1919	-0.000366807	5.3525e-05	-0.000156641	0.000210166		intron_variant
Chr4	7706321	T>G	intron(AT4G13266.1)	-1.16347	-1.16374	-1.19322	-1.19375	-0.000277877	-0.000527382	-0.000402629			intron_variant
Chr4	7706324	G>C	intron(AT4G13266.1)	-1.16356	-1.16365	-1.19364	-1.19357	-8.83341e-05	7.27177e-05	-7.80821e-06	8.05259e-05		intron_variant
Chr4	7706324	G>T	intron(AT4G13266.1)	-1.16356	-1.16326	-1.19364	-1.19368	0.000299692	-3.60012e-05	0.000131845	0.000167847		intron_variant
Chr4	7706325	T>A	intron(AT4G13266.1)	-1.16328	-1.16346	-1.19379	-1.19395	-0.000184298	-0.000163913	-0.000174105			intron_variant
Chr4	7706329	CTAATTAGTAAACAGG>C	intron(AT4G13266.1)	-1.16142	-1.16427	-1.19404	-1.19376	-0.00285053	0.000278831	-0.00128585	0.00156468		intron_variant
Chr4	7706329	CTAATTAGTAAACAGG>CAATTAGTAAACAGG	intron(AT4G13266.1)	-1.16142	-1.16168	-1.19404	-1.19434	-0.000259161	-0.000308752	-0.000283957			intron_variant
Chr4	7706336	G>A	intron(AT4G13266.1)	-1.16142	-1.16127	-1.19404	-1.19365	0.000151753	0.000387788	0.000269771			intron_variant
Chr4	7706341	C>A	intron(AT4G13266.1)	-1.16364	-1.16359	-1.19461	-1.1946	4.43459e-05	8.9407e-06	2.66433e-05			intron_variant
Chr4	7706363	C>A	intron(AT4G13266.1)	-1.16334	-1.16296	-1.19568	-1.19531	0.000381708	0.000370741	0.000376225			intron_variant
Chr4	7706364	T>A	intron(AT4G13266.1)	-1.16382	-1.16362	-1.19522	-1.19568	0.000197291	-0.000459909	-0.000131309	0.0003286		intron_variant
Chr4	7706369	G>A	intron(AT4G13266.1)	-1.16448	-1.16376	-1.19523	-1.19486	0.00071764	0.000369668	0.000543654			intron_variant
Chr4	7706388	G>T	intron(AT4G13266.1)	-1.16416	-1.16417	-1.19553	-1.19581	-3.09944e-06	-0.000282764	-0.000142932			intron_variant
Chr4	7706390	A>G	intron(AT4G13266.1)	-1.16459	-1.16463	-1.19545	-1.19567	-3.96967e-05	-0.000222206	-0.000130951			intron_variant
Chr4	7706391	AACACATTAT>A	intron(AT4G13266.1)	-1.16461	-1.16464	-1.1954	-1.19562	-2.80142e-05	-0.000223517	-0.000125766			intron_variant
Chr4	7706393	C>T	intron(AT4G13266.1)	-1.16492	-1.1648	-1.19538	-1.19565	0.000121951	-0.000264406	-7.12275e-05	0.000193179		intron_variant
Chr4	7706397	T>A	intron(AT4G13266.1)	-1.16435	-1.16482	-1.19545	-1.1951	-0.000470877	0.000344992	-6.29425e-05	0.000407934		intron_variant
Chr4	7706400	T>A	intron(AT4G13266.1)	-1.16424	-1.16414	-1.1954	-1.19553	9.57251e-05	-0.000130892	-1.75834e-05	0.000113308		intron_variant
Chr4	7706406	T>G	intron(AT4G13266.1)	-1.16458	-1.16495	-1.19551	-1.19542	-0.00037694	9.4533e-05	-0.000141203	0.000235736		intron_variant
Chr4	7706415	T>C	intron(AT4G13266.1)	-1.16424	-1.16473	-1.19539	-1.19568	-0.000484109	-0.000289917	-0.000387013			Not_in_list
Chr4	7706415	T>TA	intron(AT4G13266.1)	-1.16424	-1.16472	-1.19539	-1.19526	-0.00047946	0.000136971	-0.000171244	0.000308216		intron_variant
Chr4	7706416	G>A	intron(AT4G13266.1)	-1.16439	-1.16452	-1.19587	-1.19582	-0.000126123	4.91142e-05	-3.85046e-05	8.76188e-05		intron_variant
Chr4	7706416	G>T	intron(AT4G13266.1)	-1.16439	-1.16445	-1.19587	-1.19584	-5.48363e-05	3.40939e-05	-1.03712e-05	4.44651e-05		intron_variant
Chr4	7706420	G>A	intron(AT4G13266.1)	-1.16478	-1.16458	-1.19557	-1.1959	0.00019896	-0.000328064	-6.45518e-05	0.000263512		intron_variant
Chr4	7706426	A>G	intron(AT4G13266.1)	-1.16529	-1.16539	-1.19652	-1.1963	-9.36985e-05	0.000216484	6.13928e-05	0.000155091		intron_variant
Chr4	7706430	C>T	intron(AT4G13266.1)	-1.16546	-1.16969	-1.19632	-1.20037	-0.00422847	-0.00404978	-0.00413913			splice_donor_variant
Chr4	7706445	A>G	CDS(AT4G13266.1)	-1.1646	-1.16445	-1.19624	-1.19625	0.000142217	-1.04904e-05	6.58631e-05	7.63536e-05		synonymous_variant
Chr4	7706448	G>A	CDS(AT4G13266.1)	-1.16533	-1.16525	-1.19574	-1.19549	8.2612e-05	0.000246525	0.000164568			synonymous_variant
Chr4	7706453	C>G	CDS(AT4G13266.1)	-1.17043	-1.1702	-1.1955	-1.19626	0.000224471	-0.000761747	-0.000268638	0.000493109	AT4G13266.1:p.V120L	missense_variant
Chr4	7706455	A>T	CDS(AT4G13266.1)	-1.1711	-1.17524	-1.19528	-1.19693	-0.00414801	-0.00164533	-0.00289667		AT4G13266.1:p.L119H	missense_variant
Chr4	7706469	C>A	CDS(AT4G13266.1)	-1.1705	-1.17098	-1.19476	-1.19533	-0.000480175	-0.000567794	-0.000523984		AT4G13266.1:p.M114I	missense_variant
Chr4	7706469	C>T	CDS(AT4G13266.1)	-1.1705	-1.17119	-1.19476	-1.19584	-0.000689387	-0.00108445	-0.000886917		AT4G13266.1:p.M114I	missense_variant
Chr4	7706484	C>T	CDS(AT4G13266.1)	-1.16837	-1.16909	-1.19464	-1.19436	-0.000716925	0.000281811	-0.000217557	0.000499368		synonymous_variant
Chr4	7706491	A>C	CDS(AT4G13266.1)	-1.16849	-1.17191	-1.19384	-1.19671	-0.00341976	-0.00286353	-0.00314164		AT4G13266.1:p.L107W	missense_variant
Chr4	7706496	G>T	CDS(AT4G13266.1)	-1.16857	-1.17295	-1.19385	-1.19621	-0.00437701	-0.00236785	-0.00337243		AT4G13266.1:p.S105R	missense_variant
Chr4	7706499	A>G	CDS(AT4G13266.1)	-1.16865	-1.16898	-1.19354	-1.19355	-0.000332356	-3.21865e-06	-0.000167787			synonymous_variant
Chr4	7706510	C>A	CDS(AT4G13266.1)	-1.16888	-1.16973	-1.19373	-1.19642	-0.000851274	-0.00269413	-0.0017727		AT4G13266.1:p.G101C	missense_variant
Chr4	7706513	G>A	CDS(AT4G13266.1)	-1.16871	-1.16946	-1.19422	-1.19543	-0.000752807	-0.0012089	-0.000980854		AT4G13266.1:p.L100F	missense_variant
Chr4	7706524	C>T	CDS(AT4G13266.1)	-1.16745	-1.16796	-1.19247	-1.19295	-0.000506997	-0.000478864	-0.00049293		AT4G13266.1:p.R96H	missense_variant
Chr4	7706527	T>G	CDS(AT4G13266.1)	-1.16746	-1.16834	-1.19164	-1.19346	-0.000879407	-0.0018146	-0.00134701		AT4G13266.1:p.K95T	missense_variant
Chr4	7706537	T>A	CDS(AT4G13266.1)	-1.16587	-1.16638	-1.19047	-1.19152	-0.000509381	-0.00104225	-0.000775814		AT4G13266.1:p.N92Y	missense_variant
Chr4	7706537	T>G	CDS(AT4G13266.1)	-1.16587	-1.16566	-1.19047	-1.19065	0.000209808	-0.000180721	1.45435e-05	0.000195265	AT4G13266.1:p.N92H	missense_variant
Chr4	7706540	G>A	CDS(AT4G13266.1)	-1.16514	-1.16585	-1.19051	-1.19071	-0.000703931	-0.000193238	-0.000448585		AT4G13266.1:p.H91Y	missense_variant
Chr4	7706551	G>GA	CDS(AT4G13266.1)	-1.16341	-1.16877	-1.18872	-1.19681	-0.00535381	-0.00809479	-0.0067243			frameshift_variant
Chr4	7706564	T>C	CDS(AT4G13266.1)	-1.16412	-1.16423	-1.18872	-1.18995	-0.000103951	-0.00123024	-0.000667095		AT4G13266.1:p.K83E	missense_variant
Chr4	7706572	C>A	CDS(AT4G13266.1)	-1.16273	-1.16375	-1.18728	-1.1907	-0.00101495	-0.00341737	-0.00221616		AT4G13266.1:p.C80F	missense_variant
Chr4	7706574	AG>A	CDS(AT4G13266.1)	-1.16216	-1.16692	-1.18735	-1.19703	-0.00476301	-0.00968492	-0.00722396			frameshift_variant
Chr4	7706576	T>G	CDS(AT4G13266.1)	-1.16271	-1.1632	-1.18716	-1.18756	-0.000486255	-0.000400066	-0.000443161		AT4G13266.1:p.T79P	missense_variant
Chr4	7706578	C>G	CDS(AT4G13266.1)	-1.16259	-1.16216	-1.1874	-1.18683	0.000428081	0.000562549	0.000495315		AT4G13266.1:p.R78T	missense_variant
Chr4	7706593	G>A	CDS(AT4G13266.1)	-1.16106	-1.16137	-1.18546	-1.18615	-0.000302434	-0.000692248	-0.000497341		AT4G13266.1:p.T73I	missense_variant
Chr4	7706593	G>C	CDS(AT4G13266.1)	-1.16106	-1.16193	-1.18546	-1.1862	-0.000862598	-0.000742793	-0.000802696		AT4G13266.1:p.T73S	missense_variant
Chr4	7706603	T>C	CDS(AT4G13266.1)	-1.15914	-1.15903	-1.18402	-1.18445	0.000115395	-0.000421762	-0.000153184	0.000268579	AT4G13266.1:p.K70E	missense_variant
Chr4	7706604	G>A	CDS(AT4G13266.1)	-1.15891	-1.15881	-1.18421	-1.1846	9.75132e-05	-0.000391126	-0.000146806	0.000244319		synonymous_variant
Chr4	7706604	G>C	CDS(AT4G13266.1)	-1.15891	-1.15902	-1.18421	-1.18498	-0.000113487	-0.000767708	-0.000440598			synonymous_variant
Chr4	7706606	AG>A	CDS(AT4G13266.1)	-1.15933	-1.16195	-1.18383	-1.19384	-0.00262046	-0.0100157	-0.00631809			frameshift_variant
Chr4	7706608	GA>AA	CDS(AT4G13266.1)	-1.15857	-1.15955	-1.18372	-1.18427	-0.000981927	-0.000552058	-0.000766993			Not_in_list
Chr4	7706608	GA>G	CDS(AT4G13266.1)	-1.15857	-1.16085	-1.18372	-1.19418	-0.00228131	-0.0104654	-0.00637335			frameshift_variant
Chr4	7706611	C>T	CDS(AT4G13266.1)	-1.15887	-1.15982	-1.18338	-1.18562	-0.000948787	-0.0022397	-0.00159425		AT4G13266.1:p.C67Y	missense_variant
Chr4	7706613	A>G	CDS(AT4G13266.1)	-1.15852	-1.15824	-1.18281	-1.18307	0.000282168	-0.000265956	8.10623e-06	0.000274062		synonymous_variant
Chr4	7706619	A>C	CDS(AT4G13266.1)	-1.15771	-1.1595	-1.18184	-1.18359	-0.00179029	-0.00174177	-0.00176603		AT4G13266.1:p.S64R	missense_variant
Chr4	7706623	T>G	CDS(AT4G13266.1)	-1.15712	-1.15818	-1.18196	-1.18353	-0.00106597	-0.00156927	-0.00131762		AT4G13266.1:p.Q63P	missense_variant
Chr4	7706625	C>T	CDS(AT4G13266.1)	-1.15704	-1.16278	-1.18114	-1.18838	-0.00574636	-0.00723875	-0.00649255		AT4G13266.1:p.W62stop	stop_gained
Chr4	7706632	C>T	CDS(AT4G13266.1)	-1.15599	-1.15869	-1.18104	-1.18251	-0.00270092	-0.0014652	-0.00208306		AT4G13266.1:p.G60D	missense_variant
Chr4	7706639	G>A	CDS(AT4G13266.1)	-1.1555	-1.15716	-1.17989	-1.18437	-0.00165391	-0.00447416	-0.00306404		AT4G13266.1:p.P58S	missense_variant
Chr4	7706640	A>C	CDS(AT4G13266.1)	-1.15532	-1.15585	-1.17978	-1.18067	-0.000529885	-0.000896335	-0.00071311			synonymous_variant
Chr4	7706648	C>A	CDS(AT4G13266.1)	-1.1559	-1.15706	-1.17894	-1.17931	-0.00116682	-0.000370145	-0.000768483		AT4G13266.1:p.V55L	missense_variant
Chr4	7706649	C>T	CDS(AT4G13266.1)	-1.15582	-1.15699	-1.17842	-1.17931	-0.00116992	-0.000895977	-0.00103295		AT4G13266.1:p.M54I	missense_variant
Chr4	7706650	AT>A	CDS(AT4G13266.1)	-1.15624	-1.1642	-1.17903	-1.1968	-0.00795639	-0.0177637	-0.0128601			frameshift_variant
Chr4	7706654	C>T	CDS(AT4G13266.1)	-1.15582	-1.15562	-1.17849	-1.17837	0.000195146	0.000123978	0.000159562		AT4G13266.1:p.V53I	missense_variant
Chr4	7706658	A>G	CDS(AT4G13266.1)	-1.1548	-1.15445	-1.17826	-1.17828	0.000347018	-1.66893e-05	0.000165164	0.000181854		synonymous_variant
Chr4	7706661	G>T	CDS(AT4G13266.1)	-1.15422	-1.15698	-1.17759	-1.18265	-0.00276363	-0.00506353	-0.00391358		AT4G13266.1:p.S50R	missense_variant
Chr4	7706663	T>TC	CDS(AT4G13266.1)	-1.15384	-1.16035	-1.17764	-1.19721	-0.00651824	-0.0195738	-0.013046			frameshift_variant
Chr4	7706672	C>T	CDS(AT4G13266.1)	-1.15168	-1.15257	-1.17631	-1.17667	-0.000894666	-0.000362873	-0.000628769		AT4G13266.1:p.A47T	missense_variant
Chr4	7706680	G>A	CDS(AT4G13266.1)	-1.15115	-1.15293	-1.17597	-1.17858	-0.0017755	-0.00261486	-0.00219518		AT4G13266.1:p.T44I	missense_variant
Chr4	7706683	G>T	CDS(AT4G13266.1)	-1.15169	-1.15689	-1.17598	-1.18346	-0.00519955	-0.00747967	-0.00633961		AT4G13266.1:p.A43E	missense_variant
Chr4	7706694	C>G	CDS(AT4G13266.1)	-1.15125	-1.15128	-1.17519	-1.1756	-3.31402e-05	-0.000406384	-0.000219762			synonymous_variant
Chr4	7706696	G>C	CDS(AT4G13266.1)	-1.15095	-1.15138	-1.17537	-1.17676	-0.00043416	-0.00138652	-0.000910342		AT4G13266.1:p.L39V	missense_variant
Chr4	7706701	C>T	CDS(AT4G13266.1)	-1.14989	-1.15129	-1.17433	-1.17496	-0.00140226	-0.000625849	-0.00101405		AT4G13266.1:p.G37E	missense_variant
Chr4	7706707	G>A	CDS(AT4G13266.1)	-1.14897	-1.14986	-1.17339	-1.17464	-0.000892878	-0.00124955	-0.00107121		AT4G13266.1:p.T35I	missense_variant
Chr4	7706732	G>T	CDS(AT4G13266.1)	-1.14548	-1.14612	-1.17076	-1.17143	-0.000642419	-0.00066936	-0.000655889		AT4G13266.1:p.H27N	missense_variant
Chr4	7706750	AC>A	CDS(AT4G13266.1)	-1.14315	-1.14533	-1.1687	-1.1754	-0.00217485	-0.00670576	-0.00444031			frameshift_variant
Chr4	7706758	G>A	CDS(AT4G13266.1)	-1.14418	-1.14483	-1.16837	-1.16769	-0.000654459	0.00067997	1.27554e-05	0.000667214	AT4G13266.1:p.S18F	missense_variant
Chr4	7706759	AT>A	CDS(AT4G13266.1)	-1.14414	-1.14555	-1.16821	-1.1752	-0.00140858	-0.00699329	-0.00420094			frameshift_variant
Chr4	7706795	G>A	CDS(AT4G13266.1)	-1.14248	-1.14304	-1.16727	-1.17618	-0.000556111	-0.00890338	-0.00472975		AT4G13266.1:p.R6stop	stop_gained
Chr4	7706797	G>C	CDS(AT4G13266.1)	-1.14241	-1.14226	-1.16785	-1.16879	0.00014925	-0.000937581	-0.000394166	0.000543416	AT4G13266.1:p.T5S	missense_variant
Chr4	7706806	T>A	CDS(AT4G13266.1)	-1.14215	-1.14253	-1.16651	-1.17252	-0.000385046	-0.00601232	-0.00319868		AT4G13266.1:p.E2V	missense_variant
Chr4	7706820	C>G	five_prime_UTR(AT4G13266.1)	-1.14162	-1.14178	-1.16479	-1.16565	-0.000153184	-0.000852704	-0.000502944			5_prime_UTR_variant
Chr4	7706820	C>T	five_prime_UTR(AT4G13266.1)	-1.14162	-1.1414	-1.16479	-1.1637	0.000228524	0.00109541	0.000661969			5_prime_UTR_variant
Chr4	7706823	A>G	five_prime_UTR(AT4G13266.1)	-1.14188	-1.14204	-1.16524	-1.16474	-0.000164509	0.000505567	0.000170529	0.000335038		5_prime_UTR_variant
Chr4	7706833	G>T	five_prime_UTR(AT4G13266.1)	-1.14097	-1.1411	-1.16348	-1.1646	-0.000127435	-0.0011121	-0.000619769			5_prime_UTR_variant
Chr4	7706836	T>C	five_prime_UTR(AT4G13266.1)	-1.14009	-1.13995	-1.16311	-1.16099	0.000145912	0.00212085	0.00113338			5_prime_UTR_premature_start_codon_gain_variant
Chr4	7706841	A>G	five_prime_UTR(AT4G13266.1)	-1.13951	-1.1402	-1.1626	-1.16303	-0.000684142	-0.000429273	-0.000556707			5_prime_UTR_variant
Chr4	7706847	C>T	five_prime_UTR(AT4G13266.1)	-1.13921	-1.13943	-1.16145	-1.16083	-0.000222445	0.000620127	0.000198841	0.000421286		5_prime_UTR_variant
Chr4	7706848	C>CT	five_prime_UTR(AT4G13266.1)	-1.13928	-1.13986	-1.16172	-1.16163	-0.000574589	9.78708e-05	-0.000238359	0.00033623		5_prime_UTR_variant
