## Supplementary Table 2 for "Evaluating Evo 2 for plant variant effect prediction"

### Sheet: haplotype_averages
Supplementary Table 2. Numerical values used for the haplotype-level plot in Fig. 2.
Haplotype	Phenotype_Score	Evo2_Var_Score_Avg
10	1.33333	-7.50989
11	3.54167	-7.51732
12	2.75	-7.51138
13	1.7	-7.50877
14	3.35	-7.52549
15	3	-7.51275
16	1	-7.51354
17	1.33333	-7.5157
19	4.83333	-7.52446
20	2.33333	-7.50942
21	3	-7.51836
22	1.25	-7.51311
23	1.3	-7.51106
24	2.92778	-7.53127
25	3.6	-7.51777
26	4	-7.51602
27	2.50694	-7.51198
28	2.75	-7.51554
29	4	-7.51138
30	3.41667	-7.51046
31	4.4	-7.51213
32	1.35897	-7.51109
33	4	-7.51646
36	1.36667	-7.51304
37	3.75	-7.52619
38	4.8	-7.51549
39	4.28571	-7.51486
4	2.2	-7.51775
41	1.2	-7.51295
5	4	-7.53311
6	2.85417	-7.51587
7	3.66667	-7.51709
A	1.66699	-7.5134
B	4.03521	-7.50929
Col-0	2.60183	-7.5172
