## Supplementary Table 3 for "Evaluating Evo 2 for plant variant effect prediction"

### Sheet: Table_S3
Supplementary Table 3. Source data for the variant-level Evo 2 scoring plots in Extended Data Fig. 1.
Chromosome	Position	Mutation	GFF_Annotation	WT_Score_forward	Mutant_Score_forward	WT_Score_reverse	Mutant_Score_reverse	Delta_Score_forward	Delta_Score_reverse	Avg_Delta	Avg_AbsDelta	AA_Change	Effect Type
Chr1	6838123	C>T	three_prime_UTR(AT1G19790.1) | three_prime_UTR(AT1G19790.2)	-0.926873	-0.9269	-0.95174	-0.951928	-2.67e-05	-0.000187278	-0.00010699			3_prime_UTR_variant
Chr1	6838127	A>T	three_prime_UTR(AT1G19790.1) | three_prime_UTR(AT1G19790.2)	-0.926682	-0.926637	-0.951822	-0.951767	4.45e-05	5.45e-05	4.95e-05			3_prime_UTR_variant
Chr1	6838128	T>G	three_prime_UTR(AT1G19790.1) | three_prime_UTR(AT1G19790.2)	-0.926856	-0.926219	-0.951877	-0.951678	0.000637233	0.000198424	0.000417829			3_prime_UTR_variant
Chr1	6838139	GA>G	three_prime_UTR(AT1G19790.1) | three_prime_UTR(AT1G19790.2)	-0.926233	-0.926134	-0.951621	-0.951788	9.89e-05	-0.000167429	-3.43e-05	0.000133157		3_prime_UTR_variant
Chr1	6838147	T>A	three_prime_UTR(AT1G19790.1) | three_prime_UTR(AT1G19790.2)	-0.92676	-0.926561	-0.95207	-0.951769	0.00019896	0.000301003	0.000249982			3_prime_UTR_variant
Chr1	6838149	T>C	three_prime_UTR(AT1G19790.1) | three_prime_UTR(AT1G19790.2)	-0.926202	-0.926888	-0.952314	-0.952723	-0.000685751	-0.000409484	-0.000547618			3_prime_UTR_variant
Chr1	6838166	C>CA	three_prime_UTR(AT1G19790.1) | three_prime_UTR(AT1G19790.2)	-0.92658	-0.926556	-0.95361	-0.953495	2.37e-05	0.000115395	6.95e-05			3_prime_UTR_variant
Chr1	6838167	C>A	three_prime_UTR(AT1G19790.1) | three_prime_UTR(AT1G19790.2)	-0.926722	-0.926486	-0.953482	-0.953307	0.000236154	0.000174999	0.000205576			Not_in_list
Chr1	6838167	C>CA	three_prime_UTR(AT1G19790.1) | three_prime_UTR(AT1G19790.2)	-0.926722	-0.926534	-0.953482	-0.953595	0.000188768	-0.000113368	3.77e-05	0.000151068		3_prime_UTR_variant
Chr1	6838168	A>C	three_prime_UTR(AT1G19790.1) | three_prime_UTR(AT1G19790.2)	-0.926705	-0.926688	-0.953709	-0.953609	1.68e-05	9.96e-05	5.82e-05			3_prime_UTR_variant
Chr1	6838173	A>C	three_prime_UTR(AT1G19790.1) | three_prime_UTR(AT1G19790.2)	-0.92704	-0.926735	-0.953716	-0.953709	0.000305712	6.56e-06	0.000156134			3_prime_UTR_variant
Chr1	6838193	A>C	three_prime_UTR(AT1G19790.1) | three_prime_UTR(AT1G19790.2)	-0.927568	-0.928022	-0.954901	-0.954879	-0.000454307	2.16e-05	-0.000216335	0.000237972		3_prime_UTR_variant
Chr1	6838202	TA>T	three_prime_UTR(AT1G19790.1) | three_prime_UTR(AT1G19790.2)	-0.928665	-0.928511	-0.955596	-0.955486	0.00015372	0.000110507	0.000132114			3_prime_UTR_variant
Chr1	6838205	A>G	three_prime_UTR(AT1G19790.1) | three_prime_UTR(AT1G19790.2)	-0.928696	-0.929	-0.955604	-0.956261	-0.000303686	-0.000656366	-0.000480026			3_prime_UTR_variant
Chr1	6838211	C>G	three_prime_UTR(AT1G19790.1) | three_prime_UTR(AT1G19790.2)	-0.92857	-0.928761	-0.955998	-0.956418	-0.000190914	-0.000419915	-0.000305414			3_prime_UTR_variant
Chr1	6838237	A>G	three_prime_UTR(AT1G19790.1) | three_prime_UTR(AT1G19790.2)	-0.930096	-0.930376	-0.957804	-0.958571	-0.000279844	-0.000766277	-0.000523061			3_prime_UTR_variant
Chr1	6838253	A>T	three_prime_UTR(AT1G19790.1) | three_prime_UTR(AT1G19790.2)	-0.931217	-0.930612	-0.95945	-0.958911	0.000605226	0.000539064	0.000572145			3_prime_UTR_variant
Chr1	6838255	C>T	three_prime_UTR(AT1G19790.1) | three_prime_UTR(AT1G19790.2)	-0.931638	-0.931724	-0.959084	-0.959051	-8.65e-05	3.36e-05	-2.64e-05	6.01e-05		3_prime_UTR_variant
Chr1	6838261	C>G	three_prime_UTR(AT1G19790.1) | three_prime_UTR(AT1G19790.2)	-0.931299	-0.931492	-0.959424	-0.959887	-0.000193655	-0.000463307	-0.000328481			3_prime_UTR_variant
Chr1	6838263	A>G	three_prime_UTR(AT1G19790.1) | three_prime_UTR(AT1G19790.2)	-0.931333	-0.931465	-0.959588	-0.959922	-0.000131369	-0.000334501	-0.000232935			3_prime_UTR_variant
Chr1	6838269	T>C	three_prime_UTR(AT1G19790.1) | three_prime_UTR(AT1G19790.2)	-0.932314	-0.932309	-0.959927	-0.959792	5.72e-06	0.000134945	7.03e-05			3_prime_UTR_variant
Chr1	6838291	A>C	three_prime_UTR(AT1G19790.1) | three_prime_UTR(AT1G19790.2)	-0.935616	-0.93547	-0.962687	-0.962599	0.000146389	8.8e-05	0.000117183			3_prime_UTR_variant
Chr1	6838299	T>A	three_prime_UTR(AT1G19790.1) | three_prime_UTR(AT1G19790.2)	-0.936681	-0.936811	-0.963248	-0.963129	-0.000130415	0.000118673	-5.87e-06	0.000124544		3_prime_UTR_variant
Chr1	6838302	C>G	three_prime_UTR(AT1G19790.1) | three_prime_UTR(AT1G19790.2)	-0.938716	-0.939014	-0.963576	-0.96347	-0.000298202	0.000105441	-9.64e-05	0.000201821		3_prime_UTR_variant
Chr1	6838306	C>T	three_prime_UTR(AT1G19790.1) | three_prime_UTR(AT1G19790.2)	-0.94498	-0.945362	-0.964222	-0.964552	-0.000382006	-0.00033015	-0.000356078			3_prime_UTR_variant
Chr1	6838315	A>C	three_prime_UTR(AT1G19790.1) | three_prime_UTR(AT1G19790.2)	-0.944423	-0.945048	-0.96513	-0.965569	-0.000625074	-0.000438392	-0.000531733			3_prime_UTR_variant
Chr1	6838317	A>ACGG	three_prime_UTR(AT1G19790.1) | three_prime_UTR(AT1G19790.2)	-0.944745	-0.94476	-0.965745	-0.965823	-1.5e-05	-7.84e-05	-4.67e-05			3_prime_UTR_variant
Chr1	6838319	A>AGATG	three_prime_UTR(AT1G19790.1) | three_prime_UTR(AT1G19790.2)	-0.944475	-0.944873	-0.966254	-0.965963	-0.000397503	0.000290871	-5.33e-05	0.000344187		3_prime_UTR_variant
Chr1	6838319	A>G	three_prime_UTR(AT1G19790.1) | three_prime_UTR(AT1G19790.2)	-0.944475	-0.944447	-0.966254	-0.966105	2.8e-05	0.000148594	8.83e-05			Not_in_list
Chr1	6838340	G>C	three_prime_UTR(AT1G19790.1) | three_prime_UTR(AT1G19790.2)	-0.945294	-0.945423	-0.968684	-0.968402	-0.000129223	0.000282228	7.65e-05	0.000205725		3_prime_UTR_variant
Chr1	6838354	T>C	three_prime_UTR(AT1G19790.1) | three_prime_UTR(AT1G19790.2)	-0.946046	-0.946234	-0.970287	-0.970109	-0.000187933	0.000178277	-4.83e-06	0.000183105		3_prime_UTR_variant
Chr1	6838364	A>C	three_prime_UTR(AT1G19790.1) | three_prime_UTR(AT1G19790.2)	-0.947279	-0.947233	-0.971865	-0.972162	4.53e-05	-0.000296831	-0.000125766	0.000171065		3_prime_UTR_variant
Chr1	6838368	T>G	three_prime_UTR(AT1G19790.1) | three_prime_UTR(AT1G19790.2)	-0.946664	-0.946898	-0.972441	-0.97228	-0.00023365	0.000161111	-3.63e-05	0.000197381		3_prime_UTR_variant
Chr1	6838384	T>G	three_prime_UTR(AT1G19790.1) | three_prime_UTR(AT1G19790.2)	-0.950592	-0.950926	-0.974496	-0.97506	-0.000333786	-0.000564396	-0.000449091			3_prime_UTR_variant
Chr1	6838397	AT>A	three_prime_UTR(AT1G19790.1) | three_prime_UTR(AT1G19790.2)	-0.951648	-0.951128	-0.976657	-0.976402	0.00052011	0.000255406	0.000387758			3_prime_UTR_variant
Chr1	6838399	C>T	three_prime_UTR(AT1G19790.1) | three_prime_UTR(AT1G19790.2)	-0.951645	-0.95121	-0.976424	-0.976473	0.000434577	-4.92e-05	0.000192702	0.000241876		3_prime_UTR_variant
Chr1	6838404	C>G	CDS(AT1G19790.1) | CDS(AT1G19790.2)	-0.952697	-0.951062	-0.977121	-0.9753	0.00163573	0.00182116	0.00172844		AT1G19790.1:p.C345S | AT1G19790.2:p.C345S	missense_variant
Chr1	6838411	A>G	CDS(AT1G19790.1) | CDS(AT1G19790.2)	-0.955421	-0.953238	-0.977922	-0.977856	0.00218236	6.57e-05	0.00112405		AT1G19790.1:p.S343P | AT1G19790.2:p.S343P	missense_variant
Chr1	6838417	C>G	CDS(AT1G19790.1) | CDS(AT1G19790.2)	-0.958301	-0.957544	-0.978993	-0.978642	0.000757158	0.000350058	0.000553608		AT1G19790.1:p.A341P | AT1G19790.2:p.A341P	missense_variant
Chr1	6838475	A>T	CDS(AT1G19790.1) | CDS(AT1G19790.2)	-0.959523	-0.959796	-0.985916	-0.986301	-0.000273108	-0.000385046	-0.000329077			synonymous_variant
Chr1	6838493	A>C	CDS(AT1G19790.1) | CDS(AT1G19790.2)	-0.962213	-0.962987	-0.988664	-0.988789	-0.000774503	-0.000124395	-0.000449449			synonymous_variant
Chr1	6838525	C>T	CDS(AT1G19790.1) | CDS(AT1G19790.2)	-0.969762	-0.969901	-0.993158	-0.993007	-0.000138223	0.000150561	6.17e-06	0.000144392	AT1G19790.1:p.A305T | AT1G19790.2:p.A305T	missense_variant
Chr1	6838530	G>C	CDS(AT1G19790.1) | CDS(AT1G19790.2)	-0.970066	-0.970393	-0.993632	-0.994611	-0.000326872	-0.000979066	-0.000652969		AT1G19790.1:p.T303R | AT1G19790.2:p.T303R	missense_variant
Chr1	6838538	G>A	CDS(AT1G19790.1) | CDS(AT1G19790.2)	-0.970138	-0.970338	-0.993994	-0.994252	-0.000200033	-0.000258029	-0.000229031			synonymous_variant
Chr1	6838561	G>T	CDS(AT1G19790.1) | CDS(AT1G19790.2)	-0.97266	-0.972921	-0.996592	-0.997617	-0.000260472	-0.0010252	-0.000642836		AT1G19790.1:p.L293I | AT1G19790.2:p.L293I	missense_variant
Chr1	6838600	T>G	CDS(AT1G19790.1) | CDS(AT1G19790.2)	-0.978113	-0.978659	-1.0025	-1.0039	-0.000545859	-0.00139868	-0.000972271		AT1G19790.1:p.S280R | AT1G19790.2:p.S280R	missense_variant
Chr1	6838646	A>G	CDS(AT1G19790.1) | CDS(AT1G19790.2)	-0.986386	-0.986963	-1.00919	-1.00947	-0.000577033	-0.000272036	-0.000424534			synonymous_variant
Chr1	6838649	G>A	CDS(AT1G19790.1) | CDS(AT1G19790.2)	-0.986777	-0.986722	-1.00919	-1.0099	5.47e-05	-0.000707984	-0.000326633	0.000381351		synonymous_variant
Chr1	6838676	A>C	CDS(AT1G19790.1) | CDS(AT1G19790.2)	-0.989309	-0.988226	-1.01376	-1.01318	0.00108296	0.000572085	0.000827521			synonymous_variant
Chr1	6838698	T>G	CDS(AT1G19790.1) | CDS(AT1G19790.2)	-0.991695	-0.993236	-1.01661	-1.01791	-0.00154078	-0.00129843	-0.0014196		AT1G19790.1:p.E247A | AT1G19790.2:p.E247A	missense_variant
Chr1	6838721	G>A	CDS(AT1G19790.1) | CDS(AT1G19790.2)	-0.994173	-0.994796	-1.01944	-1.01977	-0.00062263	-0.00033319	-0.00047791			synonymous_variant
Chr1	6838722	C>A	CDS(AT1G19790.1) | CDS(AT1G19790.2)	-0.99445	-0.997098	-1.01994	-1.02187	-0.00264823	-0.00192559	-0.00228691		AT1G19790.1:p.S239I | AT1G19790.2:p.S239I	missense_variant
Chr1	6838752	G>A	CDS(AT1G19790.1) | CDS(AT1G19790.2)	-0.996955	-0.999096	-1.02125	-1.02211	-0.0021404	-0.000858903	-0.00149965		AT1G19790.1:p.S229F | AT1G19790.2:p.S229F	missense_variant
Chr1	6838752	G>C	CDS(AT1G19790.1) | CDS(AT1G19790.2)	-0.996955	-0.999261	-1.02125	-1.02303	-0.00230569	-0.00177872	-0.0020422		AT1G19790.1:p.S229C | AT1G19790.2:p.S229C	missense_variant
Chr1	6838779	G>A	CDS(AT1G19790.1) | CDS(AT1G19790.2)	-0.996091	-0.99678	-1.02104	-1.02091	-0.000689566	0.000131249	-0.000279158	0.000410408	AT1G19790.1:p.T220I | AT1G19790.2:p.T220I	missense_variant
Chr1	6838792	A>G	intron(AT1G19790.1) | intron(AT1G19790.2)	-0.996277	-0.996129	-1.02088	-1.02132	0.000147223	-0.000439882	-0.000146329	0.000293553		intron_variant
Chr1	6838792	A>T	intron(AT1G19790.1) | intron(AT1G19790.2)	-0.996277	-0.997008	-1.02088	-1.021	-0.000731826	-0.000127316	-0.000429571			intron_variant
Chr1	6838803	C>T	intron(AT1G19790.1) | intron(AT1G19790.2)	-0.99638	-0.996815	-1.02146	-1.02117	-0.000435293	0.00028944	-7.29e-05	0.000362366		intron_variant
Chr1	6838818	A>C	intron(AT1G19790.1) | intron(AT1G19790.2)	-0.997251	-0.997831	-1.02343	-1.02304	-0.000580072	0.000387073	-9.65e-05	0.000483572		intron_variant
Chr1	6838821	A>T	intron(AT1G19790.1) | intron(AT1G19790.2)	-0.997849	-0.997824	-1.02335	-1.02333	2.49e-05	2.46e-05	2.47e-05			intron_variant
Chr1	6838826	A>T	intron(AT1G19790.1) | intron(AT1G19790.2)	-0.999758	-0.999537	-1.02446	-1.02419	0.000220954	0.000271678	0.000246316			intron_variant
Chr1	6838847	C>T	intron(AT1G19790.1) | intron(AT1G19790.2)	-1.00416	-1.00393	-1.02752	-1.02719	0.000231385	0.000327826	0.000279605			intron_variant
Chr1	6838865	A>G	intron(AT1G19790.1) | intron(AT1G19790.2)	-1.00813	-1.00844	-1.02916	-1.0293	-0.000308394	-0.000138998	-0.000223696			intron_variant
Chr1	6838890	G>T	intron(AT1G19790.1) | intron(AT1G19790.2)	-1.00997	-1.00963	-1.03165	-1.03185	0.000340104	-0.000205159	6.75e-05	0.000272632		intron_variant
Chr1	6838900	T>A	intron(AT1G19790.1) | intron(AT1G19790.2)	-1.01159	-1.01138	-1.03287	-1.03262	0.000213385	0.000251174	0.000232279			intron_variant
Chr1	6838915	A>G	intron(AT1G19790.1) | intron(AT1G19790.2)	-1.01778	-1.01727	-1.03505	-1.03468	0.000518799	0.000363469	0.000441134			intron_variant
Chr1	6838939	G>A	intron(AT1G19790.1) | intron(AT1G19790.2)	-1.01741	-1.01667	-1.03734	-1.03706	0.00074482	0.000273228	0.000509024			intron_variant
Chr1	6838942	G>A	intron(AT1G19790.1) | intron(AT1G19790.2)	-1.01691	-1.01662	-1.03699	-1.03685	0.000291228	0.000137925	0.000214577			intron_variant
Chr1	6838978	T>A	intron(AT1G19790.1) | intron(AT1G19790.2)	-1.01974	-1.01956	-1.03862	-1.03844	0.000184655	0.000183225	0.00018394			intron_variant
Chr1	6838988	T>A	intron(AT1G19790.1) | intron(AT1G19790.2)	-1.0195	-1.01898	-1.04072	-1.03982	0.000527263	0.000893831	0.000710547			intron_variant
Chr1	6838991	T>A	intron(AT1G19790.1) | intron(AT1G19790.2)	-1.02019	-1.02082	-1.04146	-1.04158	-0.000635862	-0.00012064	-0.000378251			intron_variant
Chr1	6839002	AATC>A	intron(AT1G19790.1) | intron(AT1G19790.2)	-1.02224	-1.02175	-1.04242	-1.04169	0.000487208	0.000734568	0.000610888			intron_variant
Chr1	6839012	C>CAA	intron(AT1G19790.1) | intron(AT1G19790.2)	-1.02241	-1.02396	-1.04173	-1.04269	-0.00155389	-0.000967383	-0.00126064			intron_variant
Chr1	6839039	A>G	intron(AT1G19790.1) | intron(AT1G19790.2)	-1.02408	-1.02439	-1.04128	-1.0415	-0.000310779	-0.000220537	-0.000265658			intron_variant
Chr1	6839040	C>T	intron(AT1G19790.1) | intron(AT1G19790.2)	-1.02405	-1.02447	-1.0417	-1.04139	-0.000420213	0.000305772	-5.72e-05	0.000362992		intron_variant
Chr1	6839046	T>C	intron(AT1G19790.1) | intron(AT1G19790.2)	-1.02502	-1.026	-1.04188	-1.0427	-0.000983596	-0.000820518	-0.000902057			intron_variant
Chr1	6839068	G>A	intron(AT1G19790.1) | intron(AT1G19790.2)	-1.03255	-1.03206	-1.04565	-1.04538	0.000489712	0.000270009	0.00037986			intron_variant
Chr1	6839072	T>A	intron(AT1G19790.1) | intron(AT1G19790.2)	-1.03359	-1.03395	-1.04656	-1.04648	-0.000361681	8.03e-05	-0.000140667	0.000221014		intron_variant
Chr1	6839105	T>G	intron(AT1G19790.1) | intron(AT1G19790.2)	-1.03784	-1.0381	-1.05032	-1.05052	-0.00026238	-0.000192046	-0.000227213			intron_variant
Chr1	6839116	T>G	intron(AT1G19790.1) | intron(AT1G19790.2)	-1.03919	-1.03962	-1.05034	-1.05038	-0.000428319	-3.81e-05	-0.000233233			intron_variant
Chr1	6839138	G>T	intron(AT1G19790.1) | intron(AT1G19790.2)	-1.03842	-1.03868	-1.05243	-1.05278	-0.000259042	-0.000347495	-0.000303268			intron_variant
Chr1	6839145	T>A	intron(AT1G19790.1) | intron(AT1G19790.2)	-1.03771	-1.03775	-1.05286	-1.05324	-4.18e-05	-0.0003829	-0.000212371			intron_variant
Chr1	6839150	C>G	intron(AT1G19790.1) | intron(AT1G19790.2)	-1.03845	-1.03849	-1.05403	-1.0542	-3.81e-05	-0.000168562	-0.000103354			intron_variant
Chr1	6839172	C>T	intron(AT1G19790.1) | intron(AT1G19790.2)	-1.03887	-1.03895	-1.05519	-1.05558	-8.19e-05	-0.000394702	-0.000238299			intron_variant
Chr1	6839195	C>A	CDS(AT1G19790.1) | CDS(AT1G19790.2)	-1.03783	-1.03838	-1.05589	-1.05681	-0.000544906	-0.000917196	-0.000731051		AT1G19790.1:p.A213S | AT1G19790.2:p.A213S	missense_variant
Chr1	6839204	C>T	CDS(AT1G19790.1) | CDS(AT1G19790.2)	-1.0376	-1.0378	-1.05585	-1.05662	-0.000196695	-0.000770569	-0.000483632		AT1G19790.1:p.V210M | AT1G19790.2:p.V210M	missense_variant
Chr1	6839239	C>A	CDS(AT1G19790.1) | CDS(AT1G19790.2)	-1.03988	-1.04023	-1.05711	-1.05723	-0.000356317	-0.000126362	-0.000241339		AT1G19790.1:p.S198I | AT1G19790.2:p.S198I	missense_variant
Chr1	6839257	T>C	CDS(AT1G19790.1) | CDS(AT1G19790.2)	-1.06022	-1.06052	-1.05946	-1.05998	-0.000296116	-0.000522971	-0.000409544		AT1G19790.1:p.E192G | AT1G19790.2:p.E192G	missense_variant
Chr1	6839262	G>A	CDS(AT1G19790.1) | CDS(AT1G19790.2)	-1.06039	-1.06051	-1.0605	-1.06067	-0.000115871	-0.000173569	-0.00014472			synonymous_variant
Chr1	6839279	C>A	CDS(AT1G19790.1) | CDS(AT1G19790.2)	-1.06145	-1.06223	-1.06288	-1.06444	-0.00078547	-0.00156391	-0.00117469		AT1G19790.1:p.D185Y | AT1G19790.2:p.D185Y	missense_variant
Chr1	6839309	T>C	CDS(AT1G19790.1) | CDS(AT1G19790.2)	-1.06095	-1.06112	-1.06371	-1.06419	-0.000168443	-0.000480652	-0.000324547		AT1G19790.1:p.I175V | AT1G19790.2:p.I175V	missense_variant
Chr1	6839310	A>C	CDS(AT1G19790.1) | CDS(AT1G19790.2)	-1.06129	-1.06103	-1.06333	-1.0632	0.000260711	0.000127792	0.000194252			synonymous_variant
Chr1	6839327	C>T	CDS(AT1G19790.1) | CDS(AT1G19790.2)	-1.06154	-1.06134	-1.06598	-1.06758	0.000194311	-0.00160277	-0.000704229	0.00089854	AT1G19790.1:p.V169I | AT1G19790.2:p.V169I	missense_variant
Chr1	6839328	A>T	CDS(AT1G19790.1) | CDS(AT1G19790.2)	-1.06115	-1.06169	-1.06601	-1.06636	-0.000540495	-0.000348806	-0.000444651			synonymous_variant
Chr1	6839484	G>A	CDS(AT1G19790.1) | CDS(AT1G19790.2)	-1.06408	-1.06439	-1.08139	-1.0815	-0.00030911	-0.000110507	-0.000209808			synonymous_variant
Chr1	6839496	C>G	CDS(AT1G19790.1) | CDS(AT1G19790.2)	-1.06416	-1.06454	-1.08092	-1.08107	-0.000379324	-0.00014782	-0.000263572			synonymous_variant
Chr1	6839500	A>C	CDS(AT1G19790.1) | CDS(AT1G19790.2)	-1.06423	-1.06697	-1.08189	-1.08444	-0.00274086	-0.00254917	-0.00264502		AT1G19790.1:p.V111G | AT1G19790.2:p.V111G	missense_variant
Chr1	6839559	C>A	CDS(AT1G19790.1) | CDS(AT1G19790.2)	-1.06782	-1.06874	-1.08852	-1.09051	-0.000927448	-0.00198925	-0.00145835		AT1G19790.1:p.L91F | AT1G19790.2:p.L91F	missense_variant
Chr1	6839572	G>C	CDS(AT1G19790.1) | CDS(AT1G19790.2)	-1.06814	-1.06809	-1.08903	-1.08851	4.7e-05	0.000521779	0.000284374		AT1G19790.1:p.T87S | AT1G19790.2:p.T87S	missense_variant
Chr1	6839607	G>T	CDS(AT1G19790.1) | CDS(AT1G19790.2)	-1.07086	-1.07132	-1.08904	-1.08911	-0.000463963	-7.06e-05	-0.000267267			synonymous_variant
Chr1	6839609	C>G	CDS(AT1G19790.1) | CDS(AT1G19790.2)	-1.07044	-1.07201	-1.08894	-1.08963	-0.00157416	-0.000697136	-0.00113565		AT1G19790.1:p.V75L | AT1G19790.2:p.V75L	missense_variant
Chr1	6839629	T>C	CDS(AT1G19790.1) | CDS(AT1G19790.2)	-1.06938	-1.07045	-1.08805	-1.08828	-0.00107038	-0.000231981	-0.000651181		AT1G19790.1:p.N68S | AT1G19790.2:p.N68S	missense_variant
Chr1	6839658	CTGT>C	CDS(AT1G19790.1) | CDS(AT1G19790.2)	-1.07618	-1.07685	-1.0909	-1.09157	-0.000671029	-0.000665188	-0.000668108			disruptive_inframe_deletion
Chr1	6839706	G>A	CDS(AT1G19790.1) | CDS(AT1G19790.2)	-1.08615	-1.08664	-1.09738	-1.09762	-0.000491619	-0.000240564	-0.000366092			synonymous_variant
Chr1	6839761	T>A	CDS(AT1G19790.1) | CDS(AT1G19790.2)	-1.0968	-1.09804	-1.10512	-1.10598	-0.00124157	-0.000859022	-0.00105029		AT1G19790.1:p.N24I | AT1G19790.2:p.N24I	missense_variant
Chr1	6839762	T>G	CDS(AT1G19790.1) | CDS(AT1G19790.2)	-1.09652	-1.09707	-1.1052	-1.10547	-0.000553846	-0.000275254	-0.00041455		AT1G19790.1:p.N24H | AT1G19790.2:p.N24H	missense_variant
Chr1	6839783	G>C	CDS(AT1G19790.1) | CDS(AT1G19790.2)	-1.09603	-1.09692	-1.10649	-1.10779	-0.000893354	-0.0012933	-0.00109333		AT1G19790.1:p.H17D | AT1G19790.2:p.H17D	missense_variant
Chr1	6839793	G>A	CDS(AT1G19790.1) | CDS(AT1G19790.2)	-1.0956	-1.09611	-1.10687	-1.10733	-0.000513077	-0.000457883	-0.00048548			synonymous_variant
Chr1	6839817	G>A	CDS(AT1G19790.1) | CDS(AT1G19790.2)	-1.09576	-1.09607	-1.10936	-1.1095	-0.00030756	-0.000143051	-0.000225306			synonymous_variant
Chr1	6839830	AT>A	CDS(AT1G19790.1) | CDS(AT1G19790.2)	-1.09669	-1.09612	-1.11029	-1.11004	0.000568032	0.000249505	0.000408769			frameshift_variant+start_lost
Chr1	6839843	TC>T	five_prime_UTR(AT1G19790.2)	-1.09627	-1.0961	-1.11143	-1.11159	0.00016892	-0.000163794	2.56e-06	0.000166357		splice_region_variant
Chr1	6839850	C>T	five_prime_UTR(AT1G19790.2)	-1.0956	-1.09591	-1.11263	-1.1125	-0.000306726	0.000123024	-9.19e-05	0.000214875		intron_variant
Chr1	6839865	AAAAGAAAG>A	five_prime_UTR(AT1G19790.2)	-1.096	-1.0962	-1.11435	-1.11418	-0.000200272	0.000170112	-1.51e-05	0.000185192		intron_variant
Chr1	6839880	G>C	five_prime_UTR(AT1G19790.2)	-1.09677	-1.09646	-1.11421	-1.11487	0.000306129	-0.000664592	-0.000179231	0.000485361		intron_variant
Chr1	6839881	AT>A	five_prime_UTR(AT1G19790.2)	-1.09694	-1.09659	-1.11425	-1.11426	0.000348091	-1.55e-06	0.000173271	0.00017482		intron_variant
Chr1	6839900	G>T	five_prime_UTR(AT1G19790.2)	-1.09677	-1.09719	-1.11474	-1.11453	-0.000426173	0.000209689	-0.000108242	0.000317931		intron_variant
Chr1	6839935	C>T	five_prime_UTR(AT1G19790.2)	-1.09794	-1.09749	-1.11453	-1.11428	0.000440598	0.000250101	0.000345349			intron_variant
Chr1	6839943	T>C	five_prime_UTR(AT1G19790.1) | five_prime_UTR(AT1G19790.2)	-1.10038	-1.10054	-1.11623	-1.11619	-0.000162721	4.09e-05	-6.09e-05	0.000101805		5_prime_UTR_variant
Chr1	6839960	C>T	five_prime_UTR(AT1G19790.1) | five_prime_UTR(AT1G19790.2)	-1.10485	-1.1051	-1.11872	-1.11873	-0.000255227	-1.54e-05	-0.000135303			5_prime_UTR_premature_start_codon_gain_variant
Chr1	6839979	T>C	five_prime_UTR(AT1G19790.1) | five_prime_UTR(AT1G19790.2)	-1.10654	-1.10705	-1.12141	-1.12185	-0.000513196	-0.000443339	-0.000478268			5_prime_UTR_variant
Chr1	6839987	G>C	five_prime_UTR(AT1G19790.1) | five_prime_UTR(AT1G19790.2)	-1.10723	-1.10774	-1.12234	-1.12227	-0.000500917	7.27e-05	-0.0002141	0.000286818		5_prime_UTR_variant
Chr1	6839990	T>C	five_prime_UTR(AT1G19790.1) | five_prime_UTR(AT1G19790.2)	-1.10735	-1.1079	-1.12265	-1.12301	-0.000547767	-0.000354886	-0.000451326			5_prime_UTR_variant
Chr1	6840000	A>T	five_prime_UTR(AT1G19790.1) | five_prime_UTR(AT1G19790.2)	-1.1075	-1.10717	-1.12367	-1.12422	0.000321388	-0.00055337	-0.000115991	0.000437379		5_prime_UTR_variant
Chr1	6840050	T>A	five_prime_UTR(AT1G19790.1) | five_prime_UTR(AT1G19790.2)	-1.11667	-1.11794	-1.13099	-1.13062	-0.00127161	0.000376344	-0.000447631	0.000823975		5_prime_UTR_variant
Chr1	6840084	T>G	five_prime_UTR(AT1G19790.1) | five_prime_UTR(AT1G19790.2)	-1.12521	-1.12537	-1.13554	-1.13542	-0.000154376	0.000120044	-1.72e-05	0.00013721		5_prime_UTR_variant
Chr1	6840119	T>C	five_prime_UTR(AT1G19790.1) | five_prime_UTR(AT1G19790.2)	-1.12693	-1.12694	-1.13956	-1.13997	-1.48e-05	-0.000410557	-0.000212669			5_prime_UTR_variant
Chr1	6840128	G>A	five_prime_UTR(AT1G19790.1) | five_prime_UTR(AT1G19790.2)	-1.12698	-1.12631	-1.13995	-1.14042	0.000670314	-0.000468135	0.000101089	0.000569224		5_prime_UTR_variant
Chr1	6840175	T>A	five_prime_UTR(AT1G19790.1) | five_prime_UTR(AT1G19790.2)	-1.127	-1.12699	-1.14351	-1.14318	9.54e-06	0.000330925	0.000170231			5_prime_UTR_premature_start_codon_gain_variant
Chr1	6840181	TGAGAGA>T	five_prime_UTR(AT1G19790.1) | five_prime_UTR(AT1G19790.2)	-1.12778	-1.12777	-1.14456	-1.14511	1.82e-05	-0.000548601	-0.000265181	0.00028342		5_prime_UTR_variant
Chr1	6840181	TGAGAGA>TGAGA	five_prime_UTR(AT1G19790.1) | five_prime_UTR(AT1G19790.2)	-1.12778	-1.12794	-1.14456	-1.14426	-0.000156879	0.000299692	7.14e-05	0.000228286		5_prime_UTR_variant
Chr1	6840181	TGAGAGA>TGAGAGAGA	five_prime_UTR(AT1G19790.1) | five_prime_UTR(AT1G19790.2)	-1.12778	-1.12754	-1.14456	-1.14444	0.000244737	0.000115871	0.000180304			5_prime_UTR_variant
Chr1	6840185	A>T	five_prime_UTR(AT1G19790.1) | five_prime_UTR(AT1G19790.2)	-1.12771	-1.12828	-1.14429	-1.14462	-0.00056839	-0.000334024	-0.000451207			5_prime_UTR_variant
Chr1	6840186	G>A	five_prime_UTR(AT1G19790.1) | five_prime_UTR(AT1G19790.2)	-1.1277	-1.1286	-1.14457	-1.1447	-0.000895858	-0.000126243	-0.00051105			5_prime_UTR_variant
Chr1	6840208	G>T	five_prime_UTR(AT1G19790.1) | five_prime_UTR(AT1G19790.2)	-1.13628	-1.13635	-1.14764	-1.14764	-7.1e-05	-3.34e-06	-3.72e-05			5_prime_UTR_variant
Chr1	6840212	TAG>GAG	five_prime_UTR(AT1G19790.1) | five_prime_UTR(AT1G19790.2)	-1.1365	-1.13571	-1.14833	-1.14794	0.000786781	0.000393987	0.000590384			Not_in_list
Chr1	6840212	TAG>T	five_prime_UTR(AT1G19790.1) | five_prime_UTR(AT1G19790.2)	-1.1365	-1.13692	-1.14833	-1.14816	-0.000422597	0.00017345	-0.000124574	0.000298023		5_prime_UTR_variant
Chr1	6840212	TAG>TAGAG	five_prime_UTR(AT1G19790.1) | five_prime_UTR(AT1G19790.2)	-1.1365	-1.13591	-1.14833	-1.148	0.000592351	0.000331163	0.000461757			5_prime_UTR_variant
Chr1	6840213	A>AGAGT	five_prime_UTR(AT1G19790.1) | five_prime_UTR(AT1G19790.2)	-1.1365	-1.13613	-1.14833	-1.14855	0.000372529	-0.000218749	7.69e-05	0.000295639		5_prime_UTR_variant
Chr1	6840217	A>C	five_prime_UTR(AT1G19790.1) | five_prime_UTR(AT1G19790.2)	-1.13599	-1.13703	-1.14869	-1.14943	-0.00103557	-0.00074029	-0.00088793			5_prime_UTR_variant
Chr1	6840231	G>A	five_prime_UTR(AT1G19790.1) | five_prime_UTR(AT1G19790.2)	-1.14015	-1.13981	-1.15032	-1.15014	0.000338554	0.000175715	0.000257134			5_prime_UTR_variant
Chr1	6840234	G>C	five_prime_UTR(AT1G19790.1) | five_prime_UTR(AT1G19790.2)	-1.14197	-1.14295	-1.15068	-1.151	-0.000975609	-0.000319839	-0.000647724			5_prime_UTR_premature_start_codon_gain_variant
Chr1	6840240	A>G	five_prime_UTR(AT1G19790.1) | five_prime_UTR(AT1G19790.2)	-1.14535	-1.14607	-1.15149	-1.15167	-0.000720263	-0.000181437	-0.00045085			5_prime_UTR_variant
Chr1	6840243	G>A	five_prime_UTR(AT1G19790.1) | five_prime_UTR(AT1G19790.2)	-1.14646	-1.14611	-1.15152	-1.15181	0.000350714	-0.000280857	3.49e-05	0.000315785		5_prime_UTR_variant
Chr1	6840268	T>G	five_prime_UTR(AT1G19790.1) | five_prime_UTR(AT1G19790.2)	-1.14823	-1.14912	-1.15421	-1.15488	-0.000886679	-0.000671029	-0.000778854			5_prime_UTR_variant
Chr1	6840275	G>C	five_prime_UTR(AT1G19790.1) | five_prime_UTR(AT1G19790.2)	-1.14968	-1.1511	-1.15529	-1.15553	-0.00142443	-0.000241756	-0.000833094			5_prime_UTR_variant
